# A heat-assisted tt*Lb*Cas12a workflow incorporating crRNA 3’-tailing enables efficient multiplex biallelic genome editing in hybrid poplar

**DOI:** 10.64898/2026.10.21.760723

**Authors:** Virginia Zahn, Alexander Fendel, Matthias Fladung, Tobias Bruegmann

## Abstract

In forest trees, high genome-editing efficiency in primary transformants is particularly important for functional genomics and trait improvement, as long generation times severely limit the use of subsequent generations to recover fully edited genotypes. This challenge is further compounded in hybrid poplar, where paralogous gene copies and allelic variation make efficient multiplex editing particularly difficult. We optimized *Lb*Cas12a-mediated editing in *Populus* × *canescens* (*Populus tremula* × *Populus alba*), clone INRA 717-1B4, by targeting four paralogous *PtaABA8ox4* loci using temperature-tolerant tt*Lb*Cas12a, a two-stage heat treatment, and crRNA 3′-tailing. The heat-treatment regime preserved transgenic recovery, while *ttLbCas12a*-based constructs and heat treatment substantially increased biallelic editing. All seven lines in the highest-performing group, combining tt*Lb*Cas12a, 3′-tailed crRNAs, and heat treatment, were biallelically edited at all four targets. crRNA 3′-tailing altered predicted secondary structures and showed a consistent numerical tendency toward improved editing, but its independent effect was not statistically resolved. Mutations were dominated by small deletions, and biallelic out-of-frame recovery increased in *ttLbCas12a*-based contexts without scaling proportionally with biallelic editing. Thus, heat-assisted tt*Lb*Cas12a-mediated approaches enable efficient multiplex editing in hybrid poplar, whereas genotype quality remains dependent on repair outcome and somatic uniformity.
