## Supplementary material for "A heat-assisted tt*Lb*Cas12a workflow incorporating crRNA 3’-tailing enables efficient multiplex biallelic genome editing in hybrid poplar": Data S3

### Sheet: Raw Data
Transformation	NO	Stamm	Cas	Heat treatment	T1_A1_bp	T1_A2_bp	T1_A1	T1_A2	T1_A1_Type	T1_A2_Type	T1_Results	T1_Results2	T1_Chimere	T1_Chimere2	T2_A1_bp	T2_A2_bp	T2_A1	T2_A2	T2_A1_Type	T2_A2_Type	T2_Results	T2_Results2	T2_Chimere	T2_Chimere2	T3_A1_bp	T3_A2_bp	T3_A1	T3_A2	T3_A1_Type	T3_A2_Type	T3_Results	T3_Results2	T3_Chimere	T3_Chimere2	T4_A1_bp	T4_A2_bp	T4_A1	T4_A2	T4_A1_Type	T4_A2_Type	T4_Results	T4_Results2	T4_Chimere	T4_Chimere2
N 553	1	A287	Cas12a	0	0	9	WT	Editiert	WT	Deletion	monoallelic	A2	0	0	0	0	WT	WT	WT	WT	WT	WT	0	0	0	0	WT	WT	WT	WT	WT	WT	0	0	0	0	WT	WT	WT	WT	WT	WT	0	0
N 553	2	A287	Cas12a	0	0	0	WT	WT	WT	WT	WT	WT	0	0	0	0	WT	WT	WT	WT	WT	WT	0	0	0	0	WT	WT	WT	WT	WT	WT	0	0	0	0	WT	WT	WT	WT	WT	WT	0	0
N 553	3	A287	Cas12a	0	0	0	WT	WT	WT	WT	WT	WT	0	0	0	0	WT	WT	WT	WT	WT	WT	0	0	0	0	WT	WT	WT	WT	WT	WT	0	0	0	0	WT	WT	WT	WT	WT	WT	0	0
N 553	4	A287	Cas12a	0	0	0	WT	WT	WT	WT	WT	WT	0	0	0	0	WT	WT	WT	WT	WT	WT	0	0	0	0	WT	WT	WT	WT	WT	WT	0	0	0	0	WT	WT	WT	WT	WT	WT	0	0
N 553	5	A287	Cas12a	0	0	0	WT	WT	WT	WT	WT	WT	A1	1	9	0	Editiert	WT	Deletion	WT	monoallelic	A1	0	0	131	0	Editiert	WT	Deletion	WT	monoallelic	A1	0	0	0	0	WT	WT	WT	WT	WT	WT	0	0
N 553	6	A287	Cas12a	0	0	0	WT	WT	WT	WT	WT	WT	0	0	0	0	WT	WT	WT	WT	WT	WT	0	0	0	0	WT	WT	WT	WT	WT	WT	0	0	0	4	WT	Editiert	WT	Deletion	monoallelic	A2	0	0
N 554	1	A287	Cas12a	0	0	0	WT	WT	WT	WT	WT	WT	A1, A2	1	0	0	WT	WT	WT	WT	WT	WT	0	0	0	9	WT	Editiert	WT	Deletion	monoallelic	A2	A2	1	19	0	Editiert	WT	Deletion	WT	monoallelic	A1	A2	1
N 554	2	A287	Cas12a	0	0	0	WT	WT	WT	WT	WT	WT	0	0	0	0	WT	WT	WT	WT	WT	WT	0	0	0	0	WT	WT	WT	WT	WT	WT	0	0	0	0	WT	WT	WT	WT	WT	WT	0	0
N 554	3	A287	Cas12a	0	0	0	WT	WT	WT	WT	WT	WT	0	0	0	0	WT	WT	WT	WT	WT	WT	0	0	0	0	WT	WT	WT	WT	WT	WT	0	0	0	0	WT	WT	WT	WT	WT	WT	0	0
N 554	4	A287	Cas12a	0	0	0	WT	WT	WT	WT	WT	WT	0	0	0	0	WT	WT	WT	WT	WT	WT	0	0	0	0	WT	WT	WT	WT	WT	WT	0	0	0	0	WT	WT	WT	WT	WT	WT	0	0
N700	1	A331	ttCas12a.opt	0	0	0	WT	WT	WT	WT	WT	WT	0	0	0	0	WT	WT	WT	WT	WT	WT	0	0	0	0	WT	WT	WT	WT	WT	WT	A1	1	0	0	WT	WT	WT	WT	WT	WT	0	0
N700	4	A331	ttCas12a.opt	0	0	1	WT	Editiert	WT	Deletion	monoallelic	A2	0	0	0	0	WT	WT	WT	WT	WT	WT	0	0	9	7	Editiert	Editiert	Deletion	Deletion	biallelic	heterozygot	0	0	0	0	WT	WT	WT	WT	WT	WT	0	0
N700	6	A331	ttCas12a.opt	0	4	9	Editiert	Editiert	Deletion	Deletion	biallelic	heterozygot	0	0	9	9	Editiert	Editiert	Deletion	Deletion	biallelic	homozygot	0	0	1	6 + 2	Editiert	Editiert	Deletion	InDel	biallelic	heterozygot	0	0	4	10	Editiert	Editiert	Deletion	Deletion	biallelic	heterozygot	0	0
N700	7	A331	ttCas12a.opt	0	0	0	WT	WT	WT	WT	WT	WT	A2	1	0	0	WT	WT	WT	WT	WT	WT	0	0	0	0	WT	WT	WT	WT	WT	WT	A1, A2	1	0	0	WT	WT	WT	WT	WT	WT	0	0
N700	9	A331	ttCas12a.opt	0	10	9	Editiert	Editiert	Deletion	Deletion	biallelic	heterozygot	0	0	10	4	Editiert	Editiert	Deletion	Deletion	biallelic	heterozygot	A1, A2	1	8	6 + 42	Editiert	Editiert	Deletion	InDel	biallelic	heterozygot	0	0	4	9	Editiert	Editiert	Deletion	Deletion	biallelic	heterozygot	A1	1
N700	14	A331	ttCas12a.opt	0	0	0	WT	WT	WT	WT	WT	WT	0	0	0	0	WT	WT	WT	WT	WT	WT	0	0	0	0	WT	WT	WT	WT	WT	WT	0	0	0	0	WT	WT	WT	WT	WT	WT	0	0
N700	17	A331	ttCas12a.opt	0	7	9	Editiert	Editiert	Deletion	Deletion	biallelic	heterozygot	0	0	4	6	Editiert	Editiert	Deletion	Deletion	biallelic	heterozygot	0	0	8	8	Editiert	Editiert	Deletion	Deletion	biallelic	homozygot	A2	1	17	6	Editiert	Editiert	Deletion	Deletion	biallelic	heterozygot	A1	1
N700	18	A331	ttCas12a.opt	0	0	0	WT	WT	WT	WT	WT	WT	A1, A2	1	3	14	Editiert	Editiert	Deletion	Deletion	biallelic	heterozygot	A2	1	0	7	WT	Editiert	WT	Deletion	monoallelic	A2	A1	1	11	0	Editiert	WT	Deletion	WT	monoallelic	A1	A1, A2	1
N700	21	A331	ttCas12a.opt	0	141	7	Editiert	Editiert	Deletion	Deletion	biallelic	heterozygot	A1, A2	1	4	9	Editiert	Editiert	Deletion	Deletion	biallelic	heterozygot	A1, A2	1	8	1	Editiert	Editiert	Deletion	Deletion	biallelic	heterozygot	A1, A2	1	18	7	Editiert	Editiert	Deletion	Deletion	biallelic	heterozygot	A1, A2	1
N700	22	A331	ttCas12a.opt	0	0	0	WT	WT	WT	WT	WT	WT	A1	1	0	0	WT	WT	WT	WT	WT	WT	0	0	0	0	WT	WT	WT	WT	WT	WT	0	0	0	0	WT	WT	WT	WT	WT	WT	0	0
N703	1	A331	ttCas12a.opt	0	5	8	Editiert	Editiert	Deletion	Deletion	biallelic	heterozygot	0	0	9	9	Editiert	Editiert	Deletion	Deletion	biallelic	heterozygot	0	0	9	7	Editiert	Editiert	Deletion	Deletion	biallelic	heterozygot	0	0	0	9	WT	Editiert	WT	Deletion	monoallelic	A1	0	0
N703	2	A331	ttCas12a.opt	0	9	8	Editiert	Editiert	Deletion	Deletion	biallelic	heterozygot	A1	1	7	8	Editiert	Editiert	Deletion	Deletion	biallelic	heterozygot	A1, A2	1	0	7	WT	Editiert	WT	Deletion	monoallelic	A2	A1, A2	1	0	0	WT	WT	WT	WT	WT	WT	0	0
N703	3	A331	ttCas12a.opt	0	7	10	Editiert	Editiert	Deletion	Deletion	biallelic	heterozygot	0	0	14	13	Editiert	Editiert	Deletion	Deletion	biallelic	heterozygot	A1	1	9	8	Editiert	Editiert	Deletion	Deletion	biallelic	heterozygot	0	0	4	10	Editiert	Editiert	Deletion	Deletion	biallelic	heterozygot	A2	1
N703	4	A331	ttCas12a.opt	0	9	12	Editiert	Editiert	Deletion	Deletion	biallelic	heterozygot	0	0	9	4	Editiert	Editiert	Deletion	Deletion	biallelic	heterozygot	0	0	9	11	Editiert	Editiert	Deletion	Deletion	biallelic	heterozygot	0	0	8	10	Editiert	Editiert	Deletion	Deletion	biallelic	heterozygot	0	0
N703	5	A331	ttCas12a.opt	0	6	35	Editiert	Editiert	Deletion	Deletion	biallelic	heterozygot	A1, A2	1	14	0	Editiert	WT	Deletion	WT	monoallelic	A1	A2	1	7	9	Editiert	Editiert	Deletion	Deletion	biallelic	heterozygot	A1, A2	1	10	14	Editiert	Editiert	Deletion	Deletion	biallelic	heterozygot	A1, A2	1
N703	6	A331	ttCas12a.opt	0	9	7	Editiert	Editiert	Deletion	Deletion	biallelic	heterozygot	0	0	13	8	Editiert	Editiert	Deletion	Deletion	biallelic	heterozygot	0	0	13	6	Editiert	Editiert	Deletion	Deletion	biallelic	heterozygot	0	0	1	7	Editiert	Editiert	Deletion	Deletion	biallelic	heterozygot	0	0
N703	7	A331	ttCas12a.opt	0	6	8	Editiert	Editiert	Deletion	Deletion	biallelic	heterozygot	0	0	9	9	Editiert	Editiert	Deletion	Deletion	biallelic	homozygot	0	0	12	7	Editiert	Editiert	Deletion	Deletion	biallelic	heterozygot	0	0	8	8	Editiert	Editiert	Deletion	Deletion	biallelic	heterozygot	0	0
N703	9	A331	ttCas12a.opt	0	11	25	Editiert	Editiert	Deletion	Deletion	biallelic	heterozygot	0	0	8	0	Editiert	WT	Deletion	WT	monoallelic	A1	A2	1	9	2	Editiert	Editiert	Deletion	Deletion	biallelic	heterozygot	A2	1	10	4	Editiert	Editiert	Deletion	Deletion	biallelic	heterozygot	A2	1
N703	10	A331	ttCas12a.opt	0	6	6	Editiert	Editiert	Deletion	Deletion	biallelic	homozygot	0	0	7	8	Editiert	Editiert	Deletion	Deletion	biallelic	heterozygot	A2	1	6	8	Editiert	Editiert	Deletion	Deletion	biallelic	heterozygot	0	0	10	9	Editiert	Editiert	Deletion	Deletion	biallelic	heterozygot	0	0
N703	11	A331	ttCas12a.opt	0	5	4	Editiert	Editiert	Deletion	Deletion	biallelic	heterozygot	0	0	12	32 + 1	Editiert	Editiert	Deletion	InDel	biallelic	heterozygot	0	0	16	6	Editiert	Editiert	Deletion	Deletion	biallelic	heterozygot	0	0	0	0	WT	WT	WT	WT	WT	WT	0	0
N703	12	A331	ttCas12a.opt	0	44 + 1	44 + 1	Editiert	Editiert	InDel	InDel	biallelic	homozygot	A1	1	0	8	WT	Editiert	WT	Deletion	monoallelic	A2	A1	1	8	18	Editiert	Editiert	Deletion	Deletion	biallelic	heterozygot	A2	1	10	0	Editiert	WT	Deletion	WT	monoallelic	A1	0	0
N703	19	A331	ttCas12a.opt	0	11	9	Editiert	Editiert	Deletion	Deletion	biallelic	heterozygot	0	0	16	8	Editiert	Editiert	Deletion	Deletion	biallelic	heterozygot	0	0	7	7	Editiert	Editiert	Deletion	Deletion	biallelic	homozygot	0	0	10	8 + 1	Editiert	Editiert	Deletion	InDel	biallelic	heterozygot	0	0
N705	1	A330	ttCas12a	1	8	6	Editiert	Editiert	Deletion	Deletion	biallelic	heterozygot	0	0	7	15	Editiert	Editiert	Deletion	Deletion	biallelic	heterozygot	0	0	7	8	Editiert	Editiert	Deletion	Deletion	biallelic	heterozygot	A1	1	6	10	Editiert	Editiert	Deletion	Deletion	biallelic	heterozygot	0	0
N705	3	A330	ttCas12a	1	0	14 + 3	WT	Editiert	WT	InDel	monoallelic	A2	0	0	7	29	Editiert	Editiert	Deletion	Deletion	biallelic	heterozygot	0	0	9	0	Editiert	WT	Deletion	WT	monoallelic	A1	A2	1	8	7	Editiert	Editiert	Deletion	Deletion	biallelic	heterozygot	0	0
N705	4	A330	ttCas12a	1	0	0	WT	WT	WT	WT	WT	WT	0	0	0	0	WT	WT	WT	WT	WT	WT	0	0	0	0	WT	WT	WT	WT	WT	WT	0	0	0	0	WT	WT	WT	WT	WT	WT	0	0
N705	5	A330	ttCas12a	1	0	0	WT	WT	WT	WT	WT	WT	0	0	0	0	WT	WT	WT	WT	WT	WT	0	0	0	0	WT	WT	WT	WT	WT	WT	0	0	0	0	WT	WT	WT	WT	WT	WT	0	0
N705	7	A330	ttCas12a	1	10	5	Editiert	Editiert	Deletion	Deletion	biallelic	heterozygot	0	0	11	5	Editiert	Editiert	Deletion	Deletion	biallelic	heterozygot	0	0	7	4	Editiert	Editiert	Deletion	Deletion	biallelic	heterozygot	0	0	9	21 + 2	Editiert	Editiert	Deletion	InDel	biallelic	heterozygot	0	0
N705	8	A330	ttCas12a	1	7	7	Editiert	Editiert	Deletion	Deletion	biallelic	homozygot	0	0	14	9	Editiert	Editiert	Deletion	Deletion	biallelic	heterozygot	0	0	8	7	Editiert	Editiert	Deletion	Deletion	biallelic	heterozygot	0	0	14	11	Editiert	Editiert	Deletion	Deletion	biallelic	heterozygot	0	0
N705	9	A330	ttCas12a	1	8	7	Editiert	Editiert	Deletion	Deletion	biallelic	heterozygot	0	0	17	8	Editiert	Editiert	Deletion	Deletion	biallelic	heterozygot	0	0	9	1	Editiert	Editiert	Deletion	Deletion	biallelic	heterozygot	0	0	9	9	Editiert	Editiert	Deletion	Deletion	biallelic	homozygot	0	0
N705	12	A330	ttCas12a	1	0	0	WT	WT	WT	WT	WT	WT	0	0	0	0	WT	WT	WT	WT	WT	WT	0	0	0	0	WT	WT	WT	WT	WT	WT	0	0	0	0	WT	WT	WT	WT	WT	WT	0	0
N705	13	A330	ttCas12a	1	8	9	Editiert	Editiert	Deletion	Deletion	biallelic	heterozygot	0	0	20 + 8	14 + 13	Editiert	Editiert	InDel	InDel	biallelic	heterozygot	0	0	5	7	Editiert	Editiert	Deletion	Deletion	biallelic	heterozygot	0	0	5	16 + 30	Editiert	Editiert	Deletion	InDel	biallelic	heterozygot	0	0
N705	14	A330	ttCas12a	1	7	8	Editiert	Editiert	Deletion	Deletion	biallelic	heterozygot	0	0	12	8	Editiert	Editiert	Deletion	Deletion	biallelic	heterozygot	0	0	10	11	Editiert	Editiert	Deletion	Deletion	biallelic	heterozygot	0	0	11	19	Editiert	Editiert	Deletion	Deletion	biallelic	heterozygot	0	0
N706	2	A331	ttCas12a.opt	1	9	9	Editiert	Editiert	Deletion	Deletion	biallelic	heterozygot	0	0	10	6	Editiert	Editiert	Deletion	Deletion	biallelic	heterozygot	0	0	8	6	Editiert	Editiert	Deletion	Deletion	biallelic	heterozygot	0	0	9	9 + 1	Editiert	Editiert	Deletion	InDel	biallelic	heterozygot	0	0
N706	3	A331	ttCas12a.opt	1	7	5	Editiert	Editiert	Deletion	Deletion	biallelic	heterozygot	0	0	10	9	Editiert	Editiert	Deletion	Deletion	biallelic	heterozygot	0	0	7 + 1	9	Editiert	Editiert	InDel	Deletion	biallelic	heterozygot	0	0	6	12	Editiert	Editiert	Deletion	Deletion	biallelic	heterozygot	0	0
N706	4	A331	ttCas12a.opt	1	13	7	Editiert	Editiert	Deletion	Deletion	biallelic	heterozygot	0	0	10	12	Editiert	Editiert	Deletion	Deletion	biallelic	heterozygot	0	0	9	7	Editiert	Editiert	Deletion	Deletion	biallelic	heterozygot	0	0	13	10	Editiert	Editiert	Deletion	Deletion	biallelic	heterozygot	0	0
N706	5	A331	ttCas12a.opt	1	6	7	Editiert	Editiert	Deletion	Deletion	biallelic	heterozygot	A1, A2	1	8	9	Editiert	Editiert	Deletion	Deletion	biallelic	heterozygot	A1, A2	1	6	9	Editiert	Editiert	Deletion	Deletion	biallelic	heterozygot	A1, A2	1	9	12	Editiert	Editiert	Deletion	Deletion	biallelic	heterozygot	A1, A2	1
N706	6	A331	ttCas12a.opt	1	10	7	Editiert	Editiert	Deletion	Deletion	biallelic	heterozygot	A2	1	8 + 20	9	Editiert	Editiert	InDel	Deletion	biallelic	heterozygot	0	0	15	7	Editiert	Editiert	Deletion	Deletion	biallelic	heterozygot	0	0	12	10	Editiert	Editiert	Deletion	Deletion	biallelic	heterozygot	0	0
N706	8	A331	ttCas12a.opt	1	10	9	Editiert	Editiert	Deletion	Deletion	biallelic	heterozygot	0	0	9	9	Editiert	Editiert	Deletion	Deletion	biallelic	homozygot	0	0	11	7	Editiert	Editiert	Deletion	Deletion	biallelic	heterozygot	0	0	15 + 1	9	Editiert	Editiert	InDel	Deletion	biallelic	heterozygot	0	0
N706	9	A331	ttCas12a.opt	1	10	8	Editiert	Editiert	Deletion	Deletion	biallelic	heterozygot	0	0	14	37	Editiert	Editiert	Deletion	Deletion	biallelic	heterozygot	A2	1	10	6	Editiert	Editiert	Deletion	Deletion	biallelic	heterozygot	A1	1	9	16	Editiert	Editiert	Deletion	Deletion	biallelic	heterozygot	A2	1
N708	1	A330	ttCas12a	0	8	7	Editiert	Editiert	Deletion	Deletion	biallelic	heterozygot	0	0	9	14	Editiert	Editiert	Deletion	Deletion	biallelic	heterozygot	0	0	6	6	Editiert	Editiert	Deletion	Deletion	biallelic	heterozygot	0	0	7	9	Editiert	Editiert	Deletion	Deletion	biallelic	heterozygot	0	0
N708	2	A330	ttCas12a	0	7	7	Editiert	Editiert	Deletion	Deletion	biallelic	homozygot	0	0	0	13	WT	Editiert	WT	Deletion	monoallelic	A2	0	0	5	0	Editiert	WT	Deletion	WT	monoallelic	A1	A2	1	9	6	Editiert	Editiert	Deletion	Deletion	biallelic	heterozygot	0	0
N708	3	A330	ttCas12a	0	8	12	Editiert	Editiert	Deletion	Deletion	biallelic	heterozygot	0	0	9	13	Editiert	Editiert	Deletion	Deletion	biallelic	heterozygot	0	0	7	12	Editiert	Editiert	Deletion	Deletion	biallelic	heterozygot	0	0	15	9	Editiert	Editiert	Deletion	Deletion	biallelic	heterozygot	0	0
N708	5	A330	ttCas12a	0	0	6	WT	Editiert	WT	Deletion	monoallelic	A2	0	0	0	12	WT	Editiert	WT	Deletion	monoallelic	A2	0	0	0	6	WT	Editiert	WT	Deletion	monoallelic	A2	0	0	0	0	WT	WT	WT	WT	WT	WT	A1	1
N708	6	A330	ttCas12a	0	0	0	WT	WT	WT	WT	WT	WT	A1, A2	1	0	0	WT	WT	WT	WT	WT	WT	A2	1	0	0	WT	WT	WT	WT	WT	WT	0	0	0	0	WT	WT	WT	WT	WT	WT	A2	1
N708	9	A330	ttCas12a	0	8	6	Editiert	Editiert	Deletion	Deletion	biallelic	heterozygot	A1, A2	1	8	10	Editiert	Editiert	Deletion	Deletion	biallelic	heterozygot	0	0	8	8	Editiert	Editiert	Deletion	Deletion	biallelic	homozygot	A1, A2	1	9	11	Editiert	Editiert	Deletion	Deletion	biallelic	heterozygot	A1	1
N708	12	A330	ttCas12a	0	8	21	Editiert	Editiert	Deletion	Deletion	biallelic	heterozygot	0	0	4	7	Editiert	Editiert	Deletion	Deletion	biallelic	heterozygot	0	0	11	8 + 16	Editiert	Editiert	Deletion	InDel	biallelic	heterozygot	0	0	16	8	Editiert	Editiert	Deletion	Deletion	biallelic	heterozygot	0	0
N714	1	A287	Cas12a	1	9	6	Editiert	Editiert	Deletion	Deletion	biallelic	heterozygot	A1	1	10	6	Editiert	Editiert	Deletion	Deletion	biallelic	heterozygot	A1, A2	1	9	14	Editiert	Editiert	Deletion	Deletion	biallelic	heterozygot	A2	1	14	13	Editiert	Editiert	Deletion	Deletion	biallelic	heterozygot	A1, A2	1
N714	2	A287	Cas12a	1	0	0	WT	WT	WT	WT	WT	WT	0	0	0	0	WT	WT	WT	WT	WT	WT	0	0	0	0	WT	WT	WT	WT	WT	WT	0	0	0	0	WT	WT	WT	WT	WT	WT	0	0
N714	3	A287	Cas12a	1	8	8	Editiert	Editiert	Deletion	Deletion	biallelic	homozygot	A1	1	0	0	WT	WT	WT	WT	WT	WT	0	0	0	0	WT	WT	WT	WT	WT	WT	0	0	0	6 + 1	WT	Editiert	WT	InDel	monoallelic	A2	A1	1
N714	4	A287	Cas12a	1	9	0	Editiert	WT	Deletion	WT	monoallelic	A1	A1	1	0	0	WT	WT	WT	WT	WT	WT	0	0	0	0	WT	WT	WT	WT	WT	WT	0	0	0	10	WT	Editiert	WT	Deletion	monoallelic	A2	A1, A2	1
N714	5	A287	Cas12a	1	12	9	Editiert	Editiert	Deletion	Deletion	biallelic	heterozygot	0	0	0	0	WT	WT	WT	WT	WT	WT	0	0	1	0	Editiert	WT	Deletion	WT	monoallelic	A1	0	0	7	0	Editiert	WT	Deletion	WT	monoallelic	A1	0	0
N714	6	A287	Cas12a	1	0	0	WT	WT	WT	WT	WT	WT	0	0	0	0	WT	WT	WT	WT	WT	WT	0	0	0	0	WT	WT	WT	WT	WT	WT	0	0	0	8	WT	Editiert	WT	Deletion	monoallelic	A2	0	0
N714	7	A287	Cas12a	1	0	0	WT	WT	WT	WT	WT	WT	0	0	0	0	WT	WT	WT	WT	WT	WT	0	0	0	0	WT	WT	WT	WT	WT	WT	0	0	0	0	WT	WT	WT	WT	WT	WT	0	0
N714	8	A287	Cas12a	1	0	0	WT	WT	WT	WT	WT	WT	0	0	0	0	WT	WT	WT	WT	WT	WT	0	0	0	0	WT	WT	WT	WT	WT	WT	0	0	0	0	WT	WT	WT	WT	WT	WT	0	0
N714	9	A287	Cas12a	1	8	8	Editiert	Editiert	Deletion	Deletion	biallelic	homozygot	A1, A2	1	11	8	Editiert	Editiert	Deletion	Deletion	biallelic	heterozygot	A1, A2	1	9	11	Editiert	Editiert	Deletion	Deletion	biallelic	heterozygot	A1, A2	1	13	9	Editiert	Editiert	Deletion	Deletion	biallelic	heterozygot	A1, A2	1
N714	10	A287	Cas12a	1	8	10	Editiert	Editiert	Deletion	Deletion	biallelic	heterozygot	0	0	10	14	Editiert	Editiert	Deletion	Deletion	biallelic	heterozygot	0	0	0	7	WT	Editiert	WT	Deletion	monoallelic	A2	0	0	11	11	Editiert	Editiert	Deletion	Deletion	biallelic	heterozygot	0	0
N714	12	A287	Cas12a	1	0	0	WT	WT	WT	WT	WT	WT	0	0	0	0	WT	WT	WT	WT	WT	WT	0	0	0	0	WT	WT	WT	WT	WT	WT	0	0	10	0	Editiert	WT	Deletion	WT	monoallelic	A1	A1, A2	1
N714	13	A287	Cas12a	1	8	9	Editiert	Editiert	Deletion	Deletion	biallelic	heterozygot	0	0	0	0	WT	WT	WT	WT	WT	WT	0	0	9	11	Editiert	Editiert	Deletion	Deletion	biallelic	heterozygot	0	0	11	11	Editiert	Editiert	Deletion	Deletion	biallelic	heterozygot	0	0
N714	15	A287	Cas12a	1	0	0	WT	WT	WT	WT	WT	WT	A1, A2	1	0	0	WT	WT	WT	WT	WT	WT	A2	1	0	0	WT	WT	WT	WT	WT	WT	0	0	0	0	WT	WT	WT	WT	WT	WT	A1, A2	1
N714	16	A287	Cas12a	1	0	8	WT	Editiert	WT	Deletion	monoallelic	A2	0	0	0	0	WT	WT	WT	WT	WT	WT	0	0	0	0	WT	WT	WT	WT	WT	WT	0	0	0	0	WT	WT	WT	WT	WT	WT	0	0
N714	17	A287	Cas12a	1	7	8	Editiert	Editiert	Deletion	Deletion	biallelic	heterozygot	0	0	11	11	Editiert	Editiert	Deletion	Deletion	biallelic	homozygot	0	0	9	6	Editiert	Editiert	Deletion	Deletion	biallelic	heterozygot	0	0	8	11	Editiert	Editiert	Deletion	Deletion	biallelic	heterozygot	0	0
N714	18	A287	Cas12a	1	9	7	Editiert	Editiert	Deletion	Deletion	biallelic	heterozygot	0	0	13	0	Editiert	WT	Deletion	WT	monoallelic	A1	0	0	8	9	Editiert	Editiert	Deletion	Deletion	biallelic	heterozygot	0	0	0	12	WT	Editiert	WT	Deletion	monoallelic	A2	0	0
N714	19	A287	Cas12a	1	0	0	WT	WT	WT	WT	WT	WT	0	0	13	0	Editiert	WT	Deletion	WT	monoallelic	A1	0	0	7	0	Editiert	WT	Deletion	WT	monoallelic	A1	0	0	8	10	Editiert	Editiert	Deletion	Deletion	biallelic	heterozygot	0	0
N714	20	A287	Cas12a	1	9	13	Editiert	Editiert	Deletion	Deletion	biallelic	heterozygot	0	0	6	11	Editiert	Editiert	Deletion	Deletion	biallelic	heterozygot	0	0	4	5	Editiert	Editiert	Deletion	Deletion	biallelic	heterozygot	0	0	8	10	Editiert	Editiert	Deletion	Deletion	biallelic	heterozygot	0	0
N715	1	A287	Cas12a	0	0	6	WT	Editiert	WT	Deletion	monoallelic	A2	0	0	0	0	WT	WT	WT	WT	WT	WT	0	0	0	0	WT	WT	WT	WT	WT	WT	0	0	0	0	WT	WT	WT	WT	WT	WT	0	0
N715	2	A287	Cas12a	0	0	0	WT	WT	WT	WT	WT	WT	A1	1	0	0	WT	WT	WT	WT	WT	WT	0	0	0	0	WT	WT	WT	WT	WT	WT	0	0	0	0	WT	WT	WT	WT	WT	WT	A1, A2	1
N715	3	A287	Cas12a	0	0	8	WT	Editiert	WT	Deletion	monoallelic	A2	0	0	0	0	WT	WT	WT	WT	WT	WT	0	0	7	134	Editiert	Editiert	Deletion	Insertion	biallelic	heterozygot	A2	1	0	0	WT	WT	WT	WT	WT	WT	0	0
N715	4	A287	Cas12a	0	8	0	Editiert	WT	Deletion	WT	monoallelic	A1	A2	1	4	10	Editiert	Editiert	Deletion	Deletion	biallelic	heterozygot	0	0	0	0	WT	WT	WT	WT	WT	WT	A1, A2	1	0	0	WT	WT	WT	WT	WT	WT	A1, A2	1
N715	5	A287	Cas12a	0	0	0	WT	WT	WT	WT	WT	WT	A1	1	0	0	WT	WT	WT	WT	WT	WT	0	0	0	9	WT	Editiert	WT	Deletion	monoallelic	A2	A1, A2	1	11	0	Editiert	WT	Deletion	WT	monoallelic	A1	A1, A2	1
N715	6	A287	Cas12a	0	11	8	Editiert	Editiert	Deletion	Deletion	biallelic	heterozygot	A1	1	0	0	WT	WT	WT	WT	WT	WT	0	0	0	0	WT	WT	WT	WT	WT	WT	0	0	0	2	WT	Editiert	WT	Deletion	monoallelic	A2	A1, A2	1
N715	7	A287	Cas12a	0	0	8	WT	Editiert	WT	Deletion	monoallelic	A2	A1	1	0	0	WT	WT	WT	WT	WT	WT	0	0	0	7	WT	Editiert	WT	Deletion	monoallelic	A2	0	0	0	0	WT	WT	WT	WT	WT	WT	0	0
N715	9	A287	Cas12a	0	0	0	WT	WT	WT	WT	WT	WT	0	0	0	0	WT	WT	WT	WT	WT	WT	0	0	0	0	WT	WT	WT	WT	WT	WT	0	0	0	0	WT	WT	WT	WT	WT	WT	0	0
N715	10	A287	Cas12a	0	6	11	Editiert	Editiert	Deletion	Deletion	biallelic	heterozygot	0	0	7	14	Editiert	Editiert	Deletion	Deletion	biallelic	heterozygot	0	0	6	9	Editiert	Editiert	Deletion	Deletion	biallelic	heterozygot	0	0	9	7	Editiert	Editiert	Deletion	Deletion	biallelic	heterozygot	0	0
N715	11	A287	Cas12a	0	0	0	WT	WT	WT	WT	WT	WT	A1, A2	1	0	0	WT	WT	WT	WT	WT	WT	A1, A2	1	0	0	WT	WT	WT	WT	WT	WT	A1	1	0	3	WT	Editiert	WT	Deletion	monoallelic	A2	A1	1
N716	2	A330	ttCas12a	1	2	9	Editiert	Editiert	Deletion	Deletion	biallelic	heterozygot	0	0	7	0	Editiert	WT	Deletion	WT	monoallelic	A1	0	0	0	8	WT	Editiert	WT	Deletion	monoallelic	A2	0	0	9	8	Editiert	Editiert	Deletion	Deletion	biallelic	heterozygot	0	0
N716	3	A330	ttCas12a	1	5	7	Editiert	Editiert	Deletion	Deletion	biallelic	heterozygot	0	0	21	9	Editiert	Editiert	Deletion	Deletion	biallelic	heterozygot	0	0	9	10	Editiert	Editiert	Deletion	Deletion	biallelic	heterozygot	0	0	9	8	Editiert	Editiert	Deletion	Deletion	biallelic	heterozygot	0	0
N716	5	A330	ttCas12a	1	8	8	Editiert	Editiert	Deletion	Deletion	biallelic	homozygot	0	0	2	10	Editiert	Editiert	Deletion	Deletion	biallelic	heterozygot	0	0	9	6	Editiert	Editiert	Deletion	Deletion	biallelic	heterozygot	0	0	11	9	Editiert	Editiert	Deletion	Deletion	biallelic	heterozygot	0	0
N716	7	A330	ttCas12a	1	9	7	Editiert	Editiert	Deletion	Deletion	biallelic	heterozygot	0	0	10	3	Editiert	Editiert	Deletion	Deletion	biallelic	heterozygot	0	0	3	7	Editiert	Editiert	Deletion	Deletion	biallelic	heterozygot	0	0	21	0	Editiert	WT	Deletion	WT	monoallelic	A1	0	0
N716	10	A330	ttCas12a	1	10	10	Editiert	Editiert	Deletion	Deletion	biallelic	homozygot	A1, A2	1	10	13	Editiert	Editiert	Deletion	Deletion	biallelic	heterozygot	0	0	8	9	Editiert	Editiert	Deletion	Deletion	biallelic	heterozygot	A1	1	9	19	Editiert	Editiert	Deletion	Deletion	biallelic	heterozygot	A1, A2	1
N717	2	A330	ttCas12a	0	8	7	Editiert	Editiert	Deletion	Deletion	biallelic	heterozygot	0	0	12	2	Editiert	Editiert	Deletion	Deletion	biallelic	heterozygot	A1	1	8	7	Editiert	Editiert	Deletion	Deletion	biallelic	heterozygot	0	0	10	15	Editiert	Editiert	Deletion	Deletion	biallelic	heterozygot	0	0
N717	5	A330	ttCas12a	0	0	0	WT	WT	WT	WT	WT	WT	0	0	9	0	Editiert	WT	Deletion	WT	monoallelic	A1	0	0	0	0	WT	WT	WT	WT	WT	WT	0	0	9	8 + 1	Editiert	Editiert	Deletion	InDel	biallelic	heterozygot	0	0
N717	6	A330	ttCas12a	0	0	0	WT	WT	WT	WT	WT	WT	A2	1	0	0	WT	WT	WT	WT	WT	WT	0	0	0	0	WT	WT	WT	WT	WT	WT	0	0	0	0	WT	WT	WT	WT	WT	WT	0	0
N717	7	A330	ttCas12a	0	0	0	WT	WT	WT	WT	WT	WT	A1	1	0	0	WT	WT	WT	WT	WT	WT	0	0	0	0	WT	WT	WT	WT	WT	WT	0	0	0	0	WT	WT	WT	WT	WT	WT	A1	1
N717	9	A330	ttCas12a	0	9	0	Editiert	WT	Deletion	WT	monoallelic	A1	0	0	3	7	Editiert	Editiert	Deletion	Deletion	biallelic	heterozygot	0	0	1	8	Editiert	Editiert	Deletion	Deletion	biallelic	heterozygot	0	0	9	9 + 1	Editiert	Editiert	Deletion	InDel	biallelic	heterozygot	0	0
N717	11	A330	ttCas12a	0	0	0	WT	WT	WT	WT	WT	WT	0	0	0	0	WT	WT	WT	WT	WT	WT	0	0	0	0	WT	WT	WT	WT	WT	WT	0	0	0	0	WT	WT	WT	WT	WT	WT	0	0
N717	12	A330	ttCas12a	0	0	0	WT	WT	WT	WT	WT	WT	0	0	0	0	WT	WT	WT	WT	WT	WT	0	0	0	0	WT	WT	WT	WT	WT	WT	0	0	0	0	WT	WT	WT	WT	WT	WT	0	0
N717	13	A330	ttCas12a	0	8	7	Editiert	Editiert	Deletion	Deletion	biallelic	heterozygot	0	0	14	2	Editiert	Editiert	Deletion	Deletion	biallelic	heterozygot	0	0	8	7	Editiert	Editiert	Deletion	Deletion	biallelic	heterozygot	0	0	10	15	Editiert	Editiert	Deletion	Deletion	biallelic	heterozygot	0	0
N717	14	A330	ttCas12a	0	10	8	Editiert	Editiert	Deletion	Deletion	biallelic	heterozygot	0	0	7	11	Editiert	Editiert	Deletion	Deletion	biallelic	heterozygot	0	0	5	9	Editiert	Editiert	Deletion	Deletion	biallelic	heterozygot	0	0	10	5	Editiert	Editiert	Deletion	Deletion	biallelic	heterozygot	0	0
N717	15	A330	ttCas12a	0	0	0	WT	WT	WT	WT	WT	WT	0	0	0	0	WT	WT	WT	WT	WT	WT	0	0	0	0	WT	WT	WT	WT	WT	WT	0	0	0	0	WT	WT	WT	WT	WT	WT	0	0

### Sheet: Raw Data_PCR
Transformation	NO	Construct	Heat treatment	Cas-PCR	SM-PCR	SM
N714	1	ABA-Cas	1	1	1	hpt
N714	2	ABA-Cas	1	1	1	hpt
N714	3	ABA-Cas	1	1	1	hpt
N714	4	ABA-Cas	1	1	1	hpt
N714	5	ABA-Cas	1	1	1	hpt
N714	6	ABA-Cas	1	1	1	hpt
N714	7	ABA-Cas	1	1	1	hpt
N714	8	ABA-Cas	1	1	1	hpt
N714	9	ABA-Cas	1	1	1	hpt
N714	10	ABA-Cas	1	1	1	hpt
N714	11	ABA-Cas	1	0	0	hpt
N714	12	ABA-Cas	1	1	1	hpt
N714	13	ABA-Cas	1	1	1	hpt
N714	14	ABA-Cas	1	1	1	hpt
N714	15	ABA-Cas	1	1	1	hpt
N714	16	ABA-Cas	1	1	1	hpt
N714	17	ABA-Cas	1	1	1	hpt
N714	18	ABA-Cas	1	1	1	hpt
N714	19	ABA-Cas	1	1	1	hpt
N714	20	ABA-Cas	1	1	1	hpt
N715	1	ABA-Cas	0	1	1	hpt
N715	2	ABA-Cas	0	1	1	hpt
N715	3	ABA-Cas	0	1	1	hpt
N715	4	ABA-Cas	0	1	1	hpt
N715	5	ABA-Cas	0	1	1	hpt
N715	6	ABA-Cas	0	1	1	hpt
N715	7	ABA-Cas	0	1	1	hpt
N715	8	ABA-Cas	0	1	1	hpt
N715	9	ABA-Cas	0	1	1	hpt
N715	10	ABA-Cas	0	1	1	hpt
N715	11	ABA-Cas	0	1	1	hpt
N 553	1	ABA-Cas	0	1	1	hpt
N 553	2	ABA-Cas	0	1	1	hpt
N 553	3	ABA-Cas	0	1	1	hpt
N 553	4	ABA-Cas	0	1	1	hpt
N 553	5	ABA-Cas	0	1	1	hpt
N 553	6	ABA-Cas	0	1	1	hpt
N 554	1	ABA-Cas	0	1	1	hpt
N 554	2	ABA-Cas	0	1	1	hpt
N 554	3	ABA-Cas	0	1	1	hpt
N 554	4	ABA-Cas	0	1	1	hpt
N700	1	ABA-ttCas.opt	0	1	1	npt
N700	2	ABA-ttCas.opt	0	0	0	npt
N700	3	ABA-ttCas.opt	0	0	0	npt
N700	4	ABA-ttCas.opt	0	1	1	npt
N700	5	ABA-ttCas.opt	0	0	0	npt
N700	6	ABA-ttCas.opt	0	1	1	npt
N700	7	ABA-ttCas.opt	0	1	1	npt
N700	8	ABA-ttCas.opt	0	0	0	npt
N700	9	ABA-ttCas.opt	0	1	1	npt
N700	10	ABA-ttCas.opt	0	0	0	npt
N700	11	ABA-ttCas.opt	0	0	0	npt
N700	12	ABA-ttCas.opt	0	0	0	npt
N700	13	ABA-ttCas.opt	0	0	0	npt
N700	14	ABA-ttCas.opt	0	1	1	npt
N700	15	ABA-ttCas.opt	0	0	0	npt
N700	16	ABA-ttCas.opt	0	1	1	npt
N700	17	ABA-ttCas.opt	0	1	1	npt
N700	18	ABA-ttCas.opt	0	1	1	npt
N700	19	ABA-ttCas.opt	0	1	1	npt
N700	20	ABA-ttCas.opt	0	0	0	npt
N700	21	ABA-ttCas.opt	0	1	1	npt
N700	22	ABA-ttCas.opt	0	1	1	npt
N700	23	ABA-ttCas.opt	0	0	0	npt
N700	24	ABA-ttCas.opt	0	0	0	npt
N703	1	ABA-ttCas.opt	0	1	1	npt
N703	2	ABA-ttCas.opt	0	1	1	npt
N703	3	ABA-ttCas.opt	0	1	1	npt
N703	4	ABA-ttCas.opt	0	1	1	npt
N703	5	ABA-ttCas.opt	0	1	1	npt
N703	6	ABA-ttCas.opt	0	1	1	npt
N703	7	ABA-ttCas.opt	0	1	1	npt
N703	8	ABA-ttCas.opt	0	0	0	npt
N703	9	ABA-ttCas.opt	0	1	1	npt
N703	10	ABA-ttCas.opt	0	1	1	npt
N703	11	ABA-ttCas.opt	0	1	1	npt
N703	12	ABA-ttCas.opt	0	1	1	npt
N703	13	ABA-ttCas.opt	0	1	1	npt
N703	14	ABA-ttCas.opt	0	1	1	npt
N703	15	ABA-ttCas.opt	0	1	1	npt
N703	16	ABA-ttCas.opt	0	1	1	npt
N703	17	ABA-ttCas.opt	0	1	1	npt
N703	18	ABA-ttCas.opt	0	1	1	npt
N703	19	ABA-ttCas.opt	0	1	1	npt
N703	20	ABA-ttCas.opt	0	1	1	npt
N703	21	ABA-ttCas.opt	0	1	1	npt
N703	22	ABA-ttCas.opt	0	1	1	npt
N703	23	ABA-ttCas.opt	0	1	1	npt
N703	24	ABA-ttCas.opt	0	1	1	npt
N703	25	ABA-ttCas.opt	0	1	1	npt
N706	1	ABA-ttCas.opt	1	0	0	npt
N706	2	ABA-ttCas.opt	1	1	1	npt
N706	3	ABA-ttCas.opt	1	1	1	npt
N706	4	ABA-ttCas.opt	1	1	1	npt
N706	5	ABA-ttCas.opt	1	1	1	npt
N706	6	ABA-ttCas.opt	1	1	1	npt
N706	7	ABA-ttCas.opt	1	1	1	npt
N706	8	ABA-ttCas.opt	1	1	1	npt
N706	9	ABA-ttCas.opt	1	1	1	npt
N708	1	ABA-ttCas	0	1	1	npt
N708	2	ABA-ttCas	0	1	1	npt
N708	3	ABA-ttCas	0	1	1	npt
N708	4	ABA-ttCas	0	0	0	npt
N708	5	ABA-ttCas	0	1	1	npt
N708	6	ABA-ttCas	0	1	1	npt
N708	7	ABA-ttCas	0	0	0	npt
N708	8	ABA-ttCas	0	0	0	npt
N708	9	ABA-ttCas	0	1	1	npt
N708	10	ABA-ttCas	0	0	0	npt
N708	11	ABA-ttCas	0	0	0	npt
N708	12	ABA-ttCas	0	1	1	npt
N717	1	ABA-ttCas	0	1	1	npt
N717	2	ABA-ttCas	0	1	1	npt
N717	3	ABA-ttCas	0	0	0	npt
N717	4	ABA-ttCas	0	0	0	npt
N717	5	ABA-ttCas	0	1	1	npt
N717	6	ABA-ttCas	0	1	1	npt
N717	7	ABA-ttCas	0	1	1	npt
N717	8	ABA-ttCas	0	0	0	npt
N717	9	ABA-ttCas	0	1	1	npt
N717	10	ABA-ttCas	0	0	0	npt
N717	11	ABA-ttCas	0	1	1	npt
N717	12	ABA-ttCas	0	1	1	npt
N717	13	ABA-ttCas	0	1	1	npt
N717	14	ABA-ttCas	0	1	1	npt
N717	15	ABA-ttCas	0	1	1	npt
N705	1	ABA-ttCas	1	1	1	npt
N705	2	ABA-ttCas	1	1	0	npt
N705	3	ABA-ttCas	1	1	1	npt
N705	4	ABA-ttCas	1	1	1	npt
N705	5	ABA-ttCas	1	1	1	npt
N705	6	ABA-ttCas	1	0	0	npt
N705	7	ABA-ttCas	1	1	1	npt
N705	8	ABA-ttCas	1	1	1	npt
N705	9	ABA-ttCas	1	1	1	npt
N705	10	ABA-ttCas	1	1	1	npt
N705	11	ABA-ttCas	1	0	0	npt
N705	12	ABA-ttCas	1	1	1	npt
N705	13	ABA-ttCas	1	1	1	npt
N705	14	ABA-ttCas	1	1	1	npt
N716	1	ABA-ttCas	1	0	0	npt
N716	2	ABA-ttCas	1	1	1	npt
N716	3	ABA-ttCas	1	1	1	npt
N716	4	ABA-ttCas	1	0	0	npt
N716	5	ABA-ttCas	1	1	1	npt
N716	6	ABA-ttCas	1	0	0	npt
N716	7	ABA-ttCas	1	1	1	npt
N716	8	ABA-ttCas	1	1	1	npt
N716	9	ABA-ttCas	1	1	1	npt
N716	10	ABA-ttCas	1	1	1	npt

### Sheet: Breakpoint annotations
#	Sample / FASTA pattern	Construct	Heat	Transformation	NO	Target	Allele	Manual mutation type	Manual deletion interval(s)	Coordinate ambiguity
25	Cas12a_-_65_553_1_T1.2.fasta	ABA-Cas	-	N 553	1	T1	A2	Deletion	197 - 205	no
45	Cas12a_-_83_553_5_T2.1.fasta	ABA-Cas	-	N 553	5	T2	A1	Deletion	198 - 206	no
57	Cas12a_-_30_15_3_T3.1.fasta	ABA-Cas	-	N715	3	T3	A1	Deletion	198 - 204	no
36	ttCas12a.opt_-_59_0_9_T1.1.fasta	ABA-ttCas.opt	-	N700	9	T1	A1	Deletion	196 - 205	no
5	ttCas12a.opt_-_40_0_4_T1.2.fasta	ABA-ttCas.opt	-	N700	4	T1	A2	Deletion	198 - 198	no
37	ttCas12a.opt_-_60_0_9_T1.2.fasta	ABA-ttCas.opt	-	N700	9	T1	A2	Deletion	197 - 205	no
38	ttCas12a.opt_-_12_0_17_T1.2.fasta	ABA-ttCas.opt	-	N700	17	T1	A2	Deletion	197 - 205	no
19	ttCas12a.opt_-_13_0_17_T2.1.fasta	ABA-ttCas.opt	-	N700	17	T2	A1	Deletion	200 - 203	no
20	ttCas12a.opt_-_21_0_18_T2.1.fasta	ABA-ttCas.opt	-	N700	18	T2	A1	Deletion	201 - 203	no
21	ttCas12a.opt_-_29_0_21_T2.1.fasta	ABA-ttCas.opt	-	N700	21	T2	A1	Deletion	200 - 203	no
6	ttCas12a.opt_-_50_0_6_T3.1.fasta	ABA-ttCas.opt	-	N700	6	T3	A1	Deletion	199 - 199	no
71	ttCas12a.opt_-_42_0_4_T3.1.fasta	ABA-ttCas.opt	-	N700	4	T3	A1	Deletion	197 - 205	no
72	ttCas12a.opt_-_43_0_4_T3.2.fasta	ABA-ttCas.opt	-	N700	4	T3	A2	Deletion	198 - 204	no
39	ttCas12a.opt_-_153_3_9_T1.1.fasta	ABA-ttCas.opt	-	N703	9	T1	A1	Deletion	194 - 204	no
1	ttCas12a.opt_-_154_3_9_T1.2.fasta	ABA-ttCas.opt	-	N703	9	T1	A2	Deletion	195 - 219	no
17	ttCas12a.opt_-_84_3_11_T1.2.fasta	ABA-ttCas.opt	-	N703	11	T1	A2	Deletion	197 - 200	no
18	ttCas12a.opt_-_108_3_2_T2.1.fasta	ABA-ttCas.opt	-	N703	2	T2	A1	Deletion	200 - 206	no
22	ttCas12a.opt_-_77_3_10_T2.1.fasta	ABA-ttCas.opt	-	N703	10	T2	A1	Deletion	200 - 206	no
55	ttCas12a.opt_-_100_3_19_T2.1.fasta	ABA-ttCas.opt	-	N703	19	T2	A1	Deletion	191 - 206	no
73	ttCas12a.opt_-_87_3_11_T3.1.fasta	ABA-ttCas.opt	-	N703	11	T3	A1	Deletion	195 - 210	no
23	ttCas12a.opt_-_119_3_3_T4.1.fasta	ABA-ttCas.opt	-	N703	3	T4	A1	Deletion	200 - 203	no
97	ttCas12a.opt_-_96_3_12_T4.1.fasta	ABA-ttCas.opt	-	N703	12	T4	A1	Deletion	196 - 205	no
	ttCas12a.opt_-_128_3_4_T4.2.fasta	ABA-ttCas.opt	-	N703	4	T4	A2	Deletion	196 - 205	no
35	ttCas12a_+_63_5_1_T1.2.fasta	ABA-ttCas	+	N705	1	T1	A2	Deletion	200 - 205	no
51	ttCas12a_+_126_5_9_T2.1.fasta	ABA-ttCas	+	N705	9	T2	A1	Deletion	196 - 212	no
50	ttCas12a_+_94_5_3_T2.2.fasta	ABA-ttCas	+	N705	3	T2	A2	Deletion	197 - 225	no
66	ttCas12a_+_79_5_13_T3.1.fasta	ABA-ttCas	+	N705	13	T3	A1	Deletion	200 - 204	no
92	ttCas12a_+_97_5_3_T4.1.fasta	ABA-ttCas	+	N705	3	T4	A1	Deletion	197 - 204	no
94	ttCas12a_+_122_5_8_T4.1.fasta	ABA-ttCas	+	N705	8	T4	A1	Deletion	196 - 209	no
91	ttCas12a_+_69_5_1_T4.2.fasta	ABA-ttCas	+	N705	1	T4	A2	Deletion	196 - 205	no
93	ttCas12a_+_98_5_3_T4.2.fasta	ABA-ttCas	+	N705	3	T4	A2	Deletion	197 - 203	no
95	ttCas12a_+_90_5_14_T4.2.fasta	ABA-ttCas	+	N705	14	T4	A2	Deletion	198 - 216	no
41	ttCas12a.opt_+_17_6_4_T1.1.fasta	ABA-ttCas.opt	+	N706	4	T1	A1	Deletion	192 - 204	no
42	ttCas12a.opt_+_41_6_8_T1.1.fasta	ABA-ttCas.opt	+	N706	8	T1	A1	Deletion	196 - 205	no
43	ttCas12a.opt_+_49_6_9_T1.1.fasta	ABA-ttCas.opt	+	N706	9	T1	A1	Deletion	195 - 204	no
40	ttCas12a.opt_+_10_6_3_T1.2.fasta	ABA-ttCas.opt	+	N706	3	T1	A2	Deletion	198 - 202	no
44	ttCas12a.opt_+_50_6_9_T1.2.fasta	ABA-ttCas.opt	+	N706	9	T1	A2	Deletion	197 - 204	no
16	ttCas12a.opt_+_4_6_2_T2.2.fasta	ABA-ttCas.opt	+	N706	2	T2	A2	Deletion	200 - 205	no
56	ttCas12a.opt_+_20_6_4_T2.2.fasta	ABA-ttCas.opt	+	N706	4	T2	A2	Deletion	196 - 207	no
74	ttCas12a.opt_+_5_6_2_T3.1.fasta	ABA-ttCas.opt	+	N706	2	T3	A1	Deletion	197 - 204	no
77	ttCas12a.opt_+_37_6_6_T3.1.fasta	ABA-ttCas.opt	+	N706	6	T3	A1	Deletion	195 - 209	no
78	ttCas12a.opt_+_45_6_8_T3.1.fasta	ABA-ttCas.opt	+	N706	8	T3	A1	Deletion	194 - 204	no
75	ttCas12a.opt_+_6_6_2_T3.2.fasta	ABA-ttCas.opt	+	N706	2	T3	A2	Deletion	199 - 204	no
76	ttCas12a.opt_+_14_6_3_T3.2.fasta	ABA-ttCas.opt	+	N706	3	T3	A2	Deletion	197 - 205	no
98	ttCas12a.opt_+_23_6_4_T4.1.fasta	ABA-ttCas.opt	+	N706	4	T4	A1	Deletion	193 - 205	no
99	ttCas12a.opt_+_39_6_6_T4.1.fasta	ABA-ttCas.opt	+	N706	6	T4	A1	Deletion	195 - 206	no
100	ttCas12a.opt_+_40_6_6_T4.2.fasta	ABA-ttCas.opt	+	N706	6	T4	A2	Deletion	197 - 206	no
33	ttCas12a_-_75_8_5_T1.2.fasta	ABA-ttCas	-	N708	5	T1	A2	Deletion	198 - 203	no
34	ttCas12a_-_50_8_12_T1.2.fasta	ABA-ttCas	-	N708	12	T1	A2	Deletion	183 - 203	no
13	ttCas12a_-_51_8_12_T2.1.fasta	ABA-ttCas	-	N708	12	T2	A1	Deletion	200 - 203	no
48	ttCas12a_-_44_8_1_T2.2.fasta	ABA-ttCas	-	N708	1	T2	A2	Deletion	199 - 212	no
62	ttCas12a_-_71_8_3_T3.2.fasta	ABA-ttCas	-	N708	3	T3	A2	Deletion	197 - 208	no
63	ttCas12a_-_79_8_5_T3.2.fasta	ABA-ttCas	-	N708	5	T3	A2	Deletion	199 - 204	no
86	ttCas12a_-_72_8_3_T4.1.fasta	ABA-ttCas	-	N708	3	T4	A1	Deletion	192 - 206	no
87	ttCas12a_-_55_8_12_T4.1.fasta	ABA-ttCas	-	N708	12	T4	A1	Deletion	192 - 206	no
85	ttCas12a_-_65_8_2_T4.2.fasta	ABA-ttCas	-	N708	2	T4	A2	Deletion	197 - 202	no
7	Cas12a_+_90_14_4_T1.1.fasta	ABA-Cas	+	N714	4	T1	A1	Deletion	193 - 201	no
28	Cas12a_+_96_14_5_T1.1.fasta	ABA-Cas	+	N714	5	T1	A1	Deletion	193 - 204	no
29	Cas12a_+_97_14_5_T1.2.fasta	ABA-Cas	+	N714	5	T1	A2	Deletion	197 - 205	no
30	Cas12a_+_10_14_10_T1.2.fasta	ABA-Cas	+	N714	10	T1	A2	Deletion	195 - 204	no
31	Cas12a_+_41_14_16_T1.2.fasta	ABA-Cas	+	N714	16	T1	A2	Deletion	197 - 204	no
32	Cas12a_+_77_14_20_T1.2.fasta	ABA-Cas	+	N714	20	T1	A2	Deletion	192 - 204	no
8	Cas12a_+_78_14_20_T2.1.fasta	ABA-Cas	+	N714	20	T2	A1	Deletion	200 - 205	no
	Cas12a_+_51_14_17_T2.2.fasta	ABA-Cas	+	N714	17	T2	A2	Deletion	196 - 206	no
59	Cas12a_+_99_14_5_T3.1.fasta	ABA-Cas	+	N714	5	T3	A1	Deletion	203 - 203	no
61	Cas12a_+_68_14_19_T3.1.fasta	ABA-Cas	+	N714	19	T3	A1	Deletion	196 - 202	no
60	Cas12a_+_29_14_13_T3.2.fasta	ABA-Cas	+	N714	13	T3	A2	Deletion	195 - 205	no
83	Cas12a_+_70_14_19_T4.1.fasta	ABA-Cas	+	N714	19	T4	A1	Deletion	197 - 204	no
81	Cas12a_+_107_14_6_T4.2.fasta	ABA-Cas	+	N714	6	T4	A2	Deletion	197 - 204	no
82	Cas12a_+_31_14_13_T4.2.fasta	ABA-Cas	+	N714	13	T4	A2	Deletion	198 - 208	no
84	Cas12a_+_71_14_19_T4.2.fasta	ABA-Cas	+	N714	19	T4	A2	Deletion	196 - 205	no
26	Cas12a_-_2_15_1_T1.2.fasta	ABA-Cas	-	N715	1	T1	A2	Deletion	198 - 203	no
27	Cas12a_-_28_15_3_T1.2.fasta	ABA-Cas	-	N715	3	T1	A2	Deletion	197 - 204	no
9	Cas12a_-_8_15_10_T2.1.fasta	ABA-Cas	-	N715	10	T2	A1	Deletion	200 - 206	no
46	Cas12a_-_36_15_4_T2.2.fasta	ABA-Cas	-	N715	4	T2	A2	Deletion	196 - 205	no
58	Cas12a_-_58_15_7_T3.2.fasta	ABA-Cas	-	N715	7	T3	A2	Deletion	199 - 205	no
79	Cas12a_-_12_15_10_T4.1.fasta	ABA-Cas	-	N715	10	T4	A1	Deletion	196 - 204	no
80	Cas12a_-_13_15_10_T4.2.fasta	ABA-Cas	-	N715	10	T4	A2	Deletion	198 - 204	no
2	ttCas12a_+_9_16_2_T1.1.fasta	ABA-ttCas	+	N716	2	T1	A1	Deletion	198 - 199	no
10	ttCas12a_+_11_16_2_T2.1.fasta	ABA-ttCas	+	N716	2	T2	A1	Deletion	200 - 206	no
52	ttCas12a_+_19_16_3_T2.1.fasta	ABA-ttCas	+	N716	3	T2	A1	Deletion	193 - 213	no
53	ttCas12a_+_27_16_5_T2.1.fasta	ABA-ttCas	+	N716	5	T2	A1	Deletion	199 - 200	no
11	ttCas12a_+_36_16_7_T2.2.fasta	ABA-ttCas	+	N716	7	T2	A2	Deletion	200 - 202	no
54	ttCas12a_+_4_16_10_T2.2.fasta	ABA-ttCas	+	N716	10	T2	A2	Deletion	194 - 206	no
70	ttCas12a_+_37_16_7_T3.1.fasta	ABA-ttCas	+	N716	7	T3	A1	Deletion	201 - 203	no
67	ttCas12a_+_14_16_2_T3.2.fasta	ABA-ttCas	+	N716	2	T3	A2	Deletion	197 - 204	no
68	ttCas12a_+_22_16_3_T3.2.fasta	ABA-ttCas	+	N716	3	T3	A2	Deletion	196 - 205	no
69	ttCas12a_+_30_16_5_T3.2.fasta	ABA-ttCas	+	N716	5	T3	A2	Deletion	197 - 202	no
96	ttCas12a_+_39_16_7_T4.1.fasta	ABA-ttCas	+	N716	7	T4	A1	Deletion	184 - 204	no
3	ttCas12a_-_56_17_9_T2.1.fasta	ABA-ttCas	-	N717	9	T2	A1	Deletion	202 - 204	no
12	ttCas12a_-_21_17_14_T2.1.fasta	ABA-ttCas	-	N717	14	T2	A1	Deletion	200 - 206	no
49	ttCas12a_-_14_17_13_T2.2.fasta	ABA-ttCas	-	N717	13	T2	A2	Deletion	199 - 200	no
4	ttCas12a_-_58_17_9_T3.1.fasta	ABA-ttCas	-	N717	9	T3	A1	Deletion	199 - 199	no
14	ttCas12a_-_23_17_14_T3.1.fasta	ABA-ttCas	-	N717	14	T3	A1	Deletion	197 - 201	no
64	ttCas12a_-_36_17_2_T3.1.fasta	ABA-ttCas	-	N717	2	T3	A1	Deletion	197 - 204	no
65	ttCas12a_-_59_17_9_T3.2.fasta	ABA-ttCas	-	N717	9	T3	A2	Deletion	197 - 204	no
89	ttCas12a_-_44_17_5_T4.1.fasta	ABA-ttCas	-	N717	5	T4	A1	Deletion	196 - 204	no
15	ttCas12a_-_26_17_14_T4.2.fasta	ABA-ttCas	-	N717	14	T4	A2	Deletion	201 - 205	no
88	ttCas12a_-_39_17_2_T4.2.fasta	ABA-ttCas	-	N717	2	T4	A2	Deletion	189 - 203	no
90	ttCas12a_-_18_17_13_T4.2.fasta	ABA-ttCas	-	N717	13	T4	A2	Deletion	189 - 203	no
